# *Escherichia coli* adaptation under prolonged resource exhaustion is characterized by extreme parallelism and frequent historical contingency

**DOI:** 10.1101/2024.03.21.586114

**Authors:** Shira Zion, Sophia Katz, Ruth Hershberg

## Abstract

Like many other non-sporulating bacterial species, *Escherichia coli* is able to survive prolonged periods of resource exhaustion, by entering a state of growth called long-term stationary phase (LTSP). In July 2015, we initiated a set of evolutionary experiments aimed at characterizing the dynamics of *E. coli* adaptation under LTSP. In these experiments populations of *E. coli* were allowed to initially grow on fresh rich media, but where not provided with any new external growth resources since their establishment. Utilizing whole genome sequencing data obtained for hundreds of clones sampled at 12 time points spanning the first six years of these experiments, we reveal several novel aspects of the dynamics of adaptation. First, we show that *E. coli* continuously adapts genetically, up to six years under resource exhaustion, through the highly convergent accumulation of mutations. We further show that upon entry into LTSP, long-lasting lineages are established. This lineage structure is in itself convergent, with similar lineages arising across independently evolving populations. The high parallelism with which adaptations occur under LTSP, combined with the LTSP populations’ lineage structure, enable us to screen for pairs of loci displaying a significant association in the occurrence of mutations, suggestive of a historical contingency. We find that such associations are highly frequent and that a third of convergently mutated loci are involved in at least one such association. Combined our results demonstrate that LTSP adaptation is characterized by remarkably high parallelism and frequent historical contingency.

**Author summary:** Characterizing the dynamics by which adaptation occurs is a major aim of evolutionary biology. Here, we study these dynamics in five populations of *Escherichia coli*, independently evolving over six years under conditions of resource exhaustion. We show that even under very prolonged resource exhaustion bacteria continuously genetically adapt. Within our populations long lasting lineages are established, each of which undergoes independent and continuous adaptation. We demonstrate that bacterial adaptation under resource exhaustion is both highly convergent – meaning that same adaptive mutations occur across independently evolving populations and lineages, and frequently historically contingent – meaning that the adaptive nature of many of the adaptations we see depends on the previous occurrence of other adaptations.
