## Supplementary material for "*Escherichia coli* adaptation under prolonged resource exhaustion is characterized by extreme parallelism and frequent historical contingency": S1 Table

### Sheet: Population 1
time point	clone	Average Coverage	stdev coverage
0	ancestor	19.242	14.785
11	1	28.547	22.352
11	2	42.286	32.822
11	3	51.806	39.178
11	4	20.435	16.849
11	5	27.804	22.984
11	6	57.58	45.078
11	7	53.861	40.049
11	8	40.317	32.219
11	9	11.126	9.768
11	10	23.227	19.013
22	1	39.595	31.251
22	2	16.268	13.437
22	3	25.731	21.345
22	4	47.271	35.97
22	5	37.082	29.214
22	6	35.26	28.323
22	7	38.386	30.718
22	8	37.645	30.214
22	9	21.071	17.617
22	10	14.281	12.378
22	11	19.493	15.924
32	1	55.586	42.987
32	2	31.635	26.146
32	3	26.546	21.988
32	4	25.92	20.287
32	5	44.696	142.252
32	6	67.878	184.881
32	7	25.6	20.784
32	8	42.168	34.069
32	9	67.532	52.309
32	10	29.059	23.06
42	1	47.892	38.754
42	2	50.786	40.629
42	3	57.754	45.668
42	4	40.96	33.363
42	5	36.9	28.619
42	6	48.579	38.201
42	7	40.374	32.282
42	8	53.894	41.425
42	9	55.107	150.97
42	10	40.483	34.449
42	11	47.551	38.154
64	1	79.119	63.214
64	2	25.94	21.8
64	3	61.408	50.117
64	4	66.582	54.126
64	5	62.803	50.363
64	6	39.994	32.054
64	7	25.805	20.806
64	8	54.447	43.142
64	9	52.093	42.244
64	10	30.81	26.37
127	1	38.805	29.042
127	2	18.848	15.845
127	3	32.309	24.444
127	4	57.777	41.382
127	5	38.584	28.995
127	6	35.066	26.258
127	11	45.152	32.047
127	12	26.934	20.275
127	13	43.797	31.924
127	14	49.457	35.57
374	1	30.426	45.456
374	2	26.751	48.982
374	3	19.831	16.597
374	4	11.142	8.982
374	5	18.956	14.73
374	6	21.923	16.709
374	7	22.8	17.272
374	8	30.256	25.277
374	9	27.735	23.465
374	10	28.777	21.529
374	11	21.019	17.567
730	1	36.1388	58.458
730	2	61.262	49.9081
730	3	38.936	76.1561
730	4	53.6391	69.7489
730	5	38.1523	36.7891
730	6	37.0738	38.6729
730	7	34.0467	45.5408
730	8	26.6321	48.5687
730	9	29.4665	62.2355
730	10	37.9381	45.0181
730	11	39.8759	28.0699
730	12	54.9122	63.5976
1095	1	39.1418	96.1336
1095	2	22.4513	50.505
1095	3	31.8765	73.6386
1095	4	37.2495	78.4826
1095	5	35.0889	85.6629
1095	6	39.0164	92.373
1095	7	58.3323	125.981
1095	8	42.7583	89.9391
1095	9	41.7593	67.3493
1095	10	38.3628	84.6022
1095	11	41.7874	32.0136
1095	12	51.9377	38.155
1095	13	29.1398	21.5934
1460	1	62.962	115.444
1460	2	60.909	133.677
1460	3	117.135	89.521
1460	4	71.209	55.605
1460	5	81.911	180.308
1460	6	79.406	162.246
1460	7	91.891	161.089
1460	8	127.913	93.9
1460	9	11.272	9.124
1460	10	44.897	79.696
1816	1	95.368	63.703
1816	2	77.108	53.409
1816	3	93.732	174.087
1816	4	81.242	60.29
1816	5	103.903	167.836
1816	6	72.592	45.99
1816	7	76.807	172.603
1816	8	57.82	133.512
1816	9	87.133	61.387
1816	10	83.969	178.395
2191	1	80.481	54.685
2191	2	39.478	27.928
2191	3	44.501	31.325
2191	4	65.477	50.696
2191	5	52.605	39.822
2191	6	35.669	24.243
2191	7	32.6	22.084
2191	8	46.876	33.062
2191	9	54.894	39.216
2191	10	40.163	27.933

### Sheet: Population 2
time point	clone	Average Coverage	stdev coverage
0	ancestor	21.567	16.223
11	2	15.116	12.871
11	3	17.016	13.911
11	4	17.371	13.397
11	5	14.789	12.303
11	6	18.805	15.016
11	7	25.054	19.404
11	8	30.873	23.042
11	9	19.6	15.694
11	10	19.516	15.382
22	1	27.691	19.633
22	2	27.409	19.29
22	3	38.036	26.98
22	4	16.163	12.036
22	5	36.2	25.819
22	6	37.587	27.382
22	7	33.025	23.998
22	8	50.489	34.542
22	9	34.787	25.431
22	10	35.934	25.803
32	1	30.49	23.838
32	2	41.934	31.884
32	3	23.449	19.494
32	4	42.944	32.725
32	5	19.353	14.365
32	6	19.47	14.985
32	7	26.749	20.393
32	8	19.523	14.844
32	9	20.188	15.711
32	10	25.161	18.694
42	1	27.382	21.159
42	2	35.06	27.998
42	3	42.843	31.903
42	4	21.441	16.258
42	5	30.928	22.537
42	6	19.909	14.98
42	7	23.93	18.576
42	8	45.436	33.137
42	9	30.951	23.707
42	10	50.721	38.646
64	1	32.319	23.395
64	2	37.117	28.915
64	3	35.783	25.85
64	4	27.92	22.359
64	5	24.785	18.093
64	6	40.235	73.951
64	7	27.67	20.755
64	8	25.25	19.007
64	9	40.041	28.081
64	10	30.457	21.398
127	1	57.923	40.148
127	2	57.875	45.682
127	3	32.558	26.448
127	4	31.892	24.277
127	5	33.285	25.259
127	6	22.598	17.062
127	7	12.453	10
127	8	18.35	14.093
127	11	38.415	29.017
127	12	28.197	20.848
127	13	72.548	52.415
127	1_nal	40.533	29.105
127	1_rif	25.125	19.115
127	2_rif	20.737	15.524
127	3_nal	42.437	32.863
127	7_nal	54.79	39.947
374	2	15.735	13.232
374	3	18.64	15.303
374	4	18.418	15.694
374	5	14.799	12.439
374	6	22.91	18.607
374	7	30.487	24.166
374	8	22.784	18.845
374	9	29.594	24.233
374	10	18.078	15.516
374	11	22.628	17.461
374	12	26.95	20.694
374	13	19.225	15.309
374	14	28.845	21.965
374	15	26.106	23.282
730	1	27.9417	23.0893
730	2	30.1635	23.943
730	3	31.2847	24.6241
730	4	32.4198	24.3041
730	5	33.263	27.121
730	6	31.7676	25.0817
730	7	34.7909	26.1335
730	8	61.2417	47.0531
730	9	32.6124	26.3658
730	10	26.527	20.795
730	11	35.4074	25.9996
730	12	28.4075	20.8532
1095	1	40.3834	32.6761
1095	2	39.2015	31.8047
1095	3	47.3697	38.8261
1095	4	99.0448	76.7303
1095	5	28.7889	24.0154
1095	6	38.994	33.4056
1095	7	31.8425	26.7616
1095	8	22.3206	18.873
1095	9	23.9211	20.6525
1095	10	33.7314	27.4231
1095	11	38.2932	31.7018
1095	12	55.7639	44.3048
1460	1	69.173	58.604
1460	2	48.351	40.399
1460	3	73.224	60.657
1460	4	52.047	43.704
1460	5	69.575	58.623
1460	6	54.031	47.552
1460	7	67.793	53.073
1460	8	64.809	49.194
1460	9	66.613	55.372
1460	10	55.593	48.097
1816	1	85.853	72.367
1816	2	126.764	102.64
1816	3	89.883	67.541
1816	4	88.488	74.068
1816	5	107.778	86.501
1816	6	134.866	107.518
1816	7	88.141	76
1816	8	124.755	98.941
1816	9	132.037	108.667
1816	10	159.996	125.165
2191	1	29.869	22.566
2191	2	31.06	26.2
2191	3	28.039	23.157
2191	4	32.064	24.729
2191	5	42.384	32.088
2191	6	63.148	51.594
2191	7	27.347	23.378
2191	8	43.609	33.554
2191	9	56.904	43.944
2191	10	37.676	29.163

### Sheet: Population 3
time point	clone	Average Coverage	stdev coverage
0	ancestor	23.271	17.931
11	1	24.417	18.186
11	2	15.456	12.198
11	3	13.715	10.512
11	4	34.762	26.224
11	5	35.456	25.286
11	6	30.185	23.033
11	7	19.523	15.245
11	8	27.94	20.321
11	9	17.134	12.654
11	10	24.536	17.977
22	1	57.383	43.046
22	2	49.438	34.893
22	3	56.765	40.158
22	4	41.409	28.172
22	5	63.215	48.014
22	6	67.534	49.162
22	7	83.921	57.319
22	8	63.188	47.342
22	9	50.873	34.229
22	10	47.718	32.572
32	1	67.739	52.225
32	2	59.036	40.394
32	3	86.543	65.612
32	4	74.653	55.675
32	5	53.252	35.528
32	6	93.047	62.402
32	7	69.748	44.801
32	8	55.491	36.063
32	9	59.411	43.558
32	10	60.119	40.04
42	1	92.869	60.03
42	2	65.373	45.23
42	3	104.158	68.781
42	5	141.756	93.027
42	6	137.462	87.499
42	7	139.277	99.772
42	9	72.956	47.784
42	10	57.266	39.035
64	1	21.778	16.012
64	2	43.943	30.844
64	3	45.782	33.343
64	4	55.784	42.165
64	5	36.974	27.99
64	6	27.427	21.895
64	7	39.119	28.652
64	8	56.226	39.42
64	9	26.935	20.622
64	10	73.469	52.128
127	1	28.444	22.879
127	2	37.64	28.636
127	3	35.07	26.774
127	4	52.009	36.655
127	5	96.543	68.606
127	6	89.553	62.637
127	7	30.902	22.635
127	8	42.698	30.196
127	9	69.744	49.479
127	13	29.994	21.583
127	14	49.938	36.072
127	1_nal	28.444	22.879
374	1	24.787	21.179
374	3	28.123	21.584
374	5	26.252	21.714
374	6	26.487	21.419
374	7	10.558	10.506
374	8	24.926	20.017
374	9	23.46	18.123
374	10	21.023	17.588
374	11	26.381	21.22
374	12	12.867	11.428
730	1	26.8605	33.3258
730	2	47.4145	36.6354
730	3	29.7473	22.8132
730	4	22.2833	30.2639
730	5	20.4776	22.6286
730	6	39.8052	28.6197
730	7	29.6898	23.9308
730	8	47.7519	43.5347
730	9	26.089	19.6493
730	10	66.0879	95.4272
730	11	37.2265	41.1931
730	12	46.931	45.8178
1095	1	23.4661	18.7896
1095	2	54.6062	44.2162
1095	3	28.1547	22.2657
1095	4	26.0265	19.908
1095	5	27.356	21.5038
1095	6	35.8938	27.117
1095	7	28.6563	22.0834
1095	8	60.8965	43.7303
1095	9	12.9801	10.4427
1095	10	12.2574	9.9611
1095	11	10.5104	11.2435
1095	12	11.0614	15.0582
1095	13	11.8273	14.4082
1460	1	70.85	52.847
1460	2	113.129	82.975
1460	3	71.142	49.312
1460	4	98.595	73.551
1460	5	105.917	75.563
1460	6	60.653	45.374
1460	7	73.349	58.631
1460	8	61.695	48.024
1460	9	74.863	59.558
1460	10	100.685	77.358
1816	1	181.642	135.415
1816	2	109.69	85.559
1816	3	115.399	90.687
1816	4	118.84	96.207
1816	5	91.52	73.18
1816	6	69.421	57.159
1816	7	95.788	77.889
1816	8	100.579	76.788
1816	9	105.31	84.105
1816	10	110.152	90.43
2191	1	37.821	28.747
2191	2	23.646	18.394
2191	3	26.471	19.883
2191	4	55.257	43.492
2191	5	55.024	38.108
2191	6	48.228	34.714
2191	7	48.015	36.543
2191	8	49.012	39.457
2191	9	37.231	30.721
2191	10	43.063	31.323
2191	11	60.092	44.12
2191	12	61.61	45.22

### Sheet: Population 4
time point	clone	Average Coverage	stdev coverage
0	ancestor	28.696	21.883
11	1	22.872	16.045
11	2	23.665	18.21
11	3	28.983	21.458
11	4	39.112	28.564
11	6	9.726	7.668
11	7	6.394	5.373
11	9	8.786	6.929
11	10	8.832	6.949
22	1	40.191	29.639
22	2	18.119	13.745
22	3	38.905	27.2
22	4	42.679	30.288
22	5	35.761	25.964
22	6	58.026	40.614
22	7	21.379	16.572
22	8	27.85	21.47
22	9	40.291	28.775
22	10	25.722	19.455
32	1	29.141	21.967
32	2	45.134	32.916
32	3	25.142	19.73
32	4	27.968	21.594
32	5	43.704	32.749
32	6	24.382	18.74
32	7	35.862	27.49
32	8	29.796	21.795
32	9	26.255	19.087
32	10	46.271	33.903
42	1	70.854	51.367
42	2	26.737	20.375
42	3	24.896	18.42
42	4	29.134	22.868
42	5	27.511	20.571
42	6	54.739	40.143
42	7	37.419	28.393
42	8	58.507	41.267
42	9	43.513	32.18
42	10	31.185	21.779
64	1	33.456	25.701
64	2	25.92	19.383
64	3	26.691	20.717
64	4	42.031	31.363
64	5	40.971	29.803
64	6	51.247	36.906
64	7	39.219	29.456
64	8	50.286	35.914
64	9	38.814	29.358
64	10	36.61	26.493
127	1	52.485	44.088
127	2	27.634	20.008
127	3	33.343	23.904
127	4	46.054	33.457
127	5	10.856	8.433
127	6	13.267	10.418
127	7	19.597	14.307
127	8	26.835	19.747
127	9	22.803	16.539
127	10	30.133	21.624
127	1_nal	117.372	85.883
374	1	18.819	14.65
374	2	19.456	15.485
374	3	25.11	20.237
374	4	37.335	28.539
374	5	29.697	24.007
374	6	25.204	19.982
374	8	24.318	20.955
374	9	17.314	13.432
374	10	20.351	16.695
374	11	20.264	15.545
730	1	26.6499	21.5082
730	2	20.8107	18.0401
730	3	25.9223	20.8542
730	4	24.3124	19.4967
730	5	55.9552	40.7921
730	6	27.9661	21.1187
730	7	34.8376	27.4445
730	8	34.4488	28.424
730	9	26.8531	22.2977
730	10	24.4282	21.0181
730	11	55.4452	41.3142
730	12	11.45	10.4483
1095	1	14.9749	11.9931
1095	2	10.3934	9.13875
1095	3	14.437	11.5816
1095	4	18.9493	15.8154
1095	5	22.9282	19.5644
1095	6	29.0903	22.667
1095	7	31.5806	24.536
1095	8	28.6716	26.8087
1095	9	28.1616	21.2849
1095	10	35.0584	25.4342
1095	11	31.3061	25.1548
1095	12	23.3235	18.6247
1460	1	74.431	72.693
1460	2	96.913	77.369
1460	3	51.406	46.775
1460	4	69.04	57.976
1460	5	56.962	49.644
1460	6	48.559	34.647
1460	7	71.614	61.335
1460	8	85.084	79.661
1460	9	65.564	57.41
1460	10	89.605	78.09
1816	1	105.831	82.741
1816	2	95.267	78.938
1816	3	32.414	26.278
1816	4	79.138	60.143
1816	5	68.222	52.978
1816	6	66.846	55.582
1816	7	84.471	64.816
1816	8	102.418	79.51
1816	9	117.414	86.882
1816	10	105.756	79.966
1816	11	108.399	95.247
1816	12	133.653	107.452
1816	13	264.296	208.25
1816	14	136.372	117.052
2191	1	39.111	29.412
2191	2	57.851	42.527
2191	3	57.764	44.678
2191	4	54.618	41.101
2191	5	53.002	40.767
2191	6	70.314	49.927
2191	7	53.197	40.017
2191	8	41.782	29.466
2191	9	56.721	40.947
2191	10	52.781	38.602

### Sheet: Population 5
time point	clone	Average Coverage	stdev coverage
0	ancestor	34.371	26.321
11	3	30.316	21.394
11	4	24.651	17.969
11	5	87.785	60.56
11	7	22.53	16.584
11	8	19.92	15.382
11	9	25.961	18.538
11	10	46.16	31.644
22	1	50.154	36.531
22	2	44.582	32.165
22	3	78.732	60.777
22	4	77.609	59.227
22	5	62.668	46.935
22	6	57.286	40.664
22	7	57.817	40.734
22	8	60.192	44.735
22	9	59.144	43.74
22	10	50.205	38.309
32	1	63.372	49.835
32	2	83.124	60.18
32	3	81.714	55.769
32	4	82.358	57.586
32	5	133.694	99.064
32	6	86.384	62.396
32	7	126.687	84.803
32	9	103.197	74.568
32	10	126.733	93.623
42	1	130.2	84.747
42	2	98.274	76.322
42	3	87.066	60.799
42	4	115.116	72.553
42	5	126.434	79.737
42	6	119.268	77.733
42	7	120.017	79.2
42	8	104.5	65.957
42	9	103.906	66.542
42	10	106.388	67.419
64	1	42.39	30.017
64	2	14.314	11.245
64	3	30.854	23.037
64	4	24.559	18.434
64	5	19.762	15.07
64	6	37.542	26.04
64	7	32.093	25.283
64	8	46.397	34.728
64	9	32.968	25.466
64	10	15.186	11.686
127	1	33.477	24.647
127	2	29.586	21.949
127	3	27.384	20.66
127	4	34.288	25.463
127	5	37.749	26.95
127	6	35.634	25.202
127	7	28.624	23.218
127	8	20.499	17.491
127	9	29.858	23.076
127	10	37.393	27.887
374	1	25.487	21.306
374	2	33.228	26.931
374	3	25.636	21.267
374	5	23.945	20.443
374	6	16.887	14.146
374	7	26.342	21.333
374	8	19.82	16.796
374	9	24.612	20.162
374	10	29.944	23.152
730	1	57.178	43.5814
730	2	56.2899	45.225
730	3	46.8888	37.8317
730	4	37.208	29.0231
730	5	28.3181	23.9683
730	6	25.0072	21.1642
730	7	58.9333	42.2139
730	8	34.035	27.9395
730	9	81.7942	62.0049
730	10	37.1823	30.862
730	11	37.8132	29.6035
1095	1	28.9715	24.9062
1095	2	30.3603	22.1021
1095	3	25.9809	19.708
1095	4	38.1093	31.0307
1095	5	40.8227	28.6587
1095	6	40.2994	32.709
1095	7	33.1725	24.3693
1095	8	20.8235	15.7762
1095	9	16.5025	12.7672
1095	10	22.6321	18.9339
1095	11	36.6573	28.0829
1095	12	42.0976	30.1971
1460	1	55.087	44.777
1460	2	71.417	54.852
1460	3	83.654	65.751
1460	4	72.398	59.669
1460	5	52.627	41.238
1460	6	79.047	64.815
1460	7	61.981	49.028
1460	8	81.3	63.002
1460	9	54.754	42.04
1460	10	67.593	53.13
1816	1	80.761	68.982
1816	2	96.898	81.026
1816	3	120.019	92.533
1816	4	92.159	74.833
1816	5	103.336	87.436
1816	6	82.557	66.228
1816	7	59.573	49.344
1816	8	53.751	43.579
1816	9	63.965	52.315
1816	10	69.214	55.567
1816	11	138.457	108.174
1816	12	180.056	142.692
1816	13	35.694	31.135
1816	14	60.075	50.793
2191	1	37.301	31.901
2191	2	50.714	39.511
2191	3	35.904	27.625
2191	4	26.287	25.81
2191	5	33.975	27.605
2191	6	30.246	26.498
2191	7	42.793	36.644
2191	8	63.218	49.632
2191	9	51.684	43.256
2191	10	28.467	23.376

### Sheet: Clone_numbers_summary
Numbers of sequenced clones
	Pop1	Pop2	Pop3	Pop4	Pop5	Total
11	10	9	10	8	7	44
22	11	10	10	10	10	51
32	10	10	10	10	9	49
42	11	10	8	10	10	49
64	10	10	10	10	10	50
127	10	16	12	11	10	59
374	11	14	10	10	9	54
730	12	12	12	12	11	59
1095	13	12	13	12	12	62
1460	10	10	10	10	10	50
1816	10	10	10	14	14	58
2191	10	10	12	10	10	52
total	128	133	127	127	122	637
