## Supplementary material for "*Escherichia coli* adaptation under prolonged resource exhaustion is characterized by extreme parallelism and frequent historical contingency": S3 Table

### Sheet: Sheet1
Locus	Description	# of Pops the Locus is Mutated in	Clones in Pop 1	Clones in Pop 2	Clones in Pop 3	Clones in Pop 4	Clones in Pop 5
recB ←	exodeoxyribonuclease V subunit RecB	4	1	7	0	1	1
rpoC →	RNA polymerase subunit beta'	5	95	85	74	15	104
putA ←	fused DNA-binding transcriptional repressor/proline dehydrogenase/1-pyrroline-5-carboxylate dehydrogenase PutA	5	40	7	49	2	3
rpoB →	RNA polymerase subunit beta	5	64	227	61	112	22
yneO ←	AIDA-I family autotransporter YneO	4	1	22	2	22	0
deoR ←	DNA-binding transcriptional repressor DeoR	5	3	6	4	3	4
cytR ←	DNA-binding transcriptional repressor CytR	5	3	5	6	11	4
sanA →	DUF218 domain-containing protein SanA	2	0	6	0	1	0
rhaT ←	rhamnose/lyxose:H(+) symporter	2	0	13	0	2	0
rne ←	ribonuclease E	4	27	4	0	4	1
psuK ← / ← fruA	putative pseudouridine kinase/fructose-specific PTS multiphosphoryl transfer protein FruA	4	0	1	1	4	4
mreB ←	dynamic cytoskeletal protein MreB	3	3	0	0	1	13
paaX →	DNA-binding transcriptional repressor PaaX	5	17	9	19	27	18
gcvT ← / → yqfI	aminomethyltransferase/protein YqfI	5	49	12	67	4	84
fadR →	DNA-binding transcriptional dual regulator FadR	5	12	15	6	9	21
atoS →	sensory histidine kinase AtoS	4	8	20	4	0	3
rho →	transcription termination factor Rho	3	1	0	0	1	2
atoC →	DNA-binding transcriptional activator/ornithine decarboxylase inhibitor AtoC	2	4	0	0	9	0
cdgI →	putative c-di-GMP binding protein CdgI	3	0	2	0	1	1
fadE ←	acyl-CoA dehydrogenase	3	0	8	0	4	1
oppA →	oligopeptide ABC transporter periplasmic binding protein	5	35	3	110	129	95
paaK →	phenylacetate-CoA ligase	4	15	8	0	11	21
putP →	proline:Na(+) symporter	5	99	19	144	8	61
yghJ ←	putative lipoprotein YghJ	2	0	11	0	27	0
dctA ←	C4 dicarboxylate/orotate:H(+) symporter	3	1	1	0	0	6
dctA ← / ← pdeK	C4 dicarboxylate/orotate:H(+) symporter/putative c-di-GMP phosphodiesterase PdeK	3	2	1	0	0	3
insH-3 ← / ← lnt	IS5 transposase and trans-activator/apolipoprotein N-acyltransferase	4	0	82	14	14	53
arcA ←	DNA-binding transcriptional dual regulator ArcA	2	12	0	9	0	0
gcvA ← / → gcvB	DNA-binding transcriptional dual regulator GcvA/small regulatory RNA GcvB	3	3	0	6	0	2
dacA ←	D-alanyl-D-alanine carboxypeptidase DacA	4	0	12	1	1	20
proQ ←	RNA chaperone ProQ	5	41	20	54	41	10
fklB → / → cycA	FKBP-type peptidyl-prolyl cis-trans isomerase FklB/serine/alanine/glycine/cycloserine:H(+)symporter	5	39	25	26	46	53
yeaR ←	DUF1971 domain-containing protein YeaR	2	9	5	0	0	0
dppA ←	dipeptide ABC transporter periplasmic binding protein	5	21	2	44	13	7
sstT →	serine/threonine:Na(+) symporter	5	31	106	24	49	3
rsmG ←	16S rRNA m(7)G527 methyltransferase	2	17	3	0	0	0
rpoA ←	RNA polymerase subunit alpha	5	1	28	2	42	1
adhP ← / ← maeA	ethanol dehydrogenase/alcohol dehydrogenase/malate dehydrogenase, NAD-requiring	5	27	12	2	70	14
actP ←	acetate/glycolate:cation symporter	2	0	13	0	0	6
fimZ ←	putative LuxR family transcriptional regulator FimZ	3	0	2	0	1	1
prc ←	tail-specific protease	5	18	65	25	27	55
yiiR → / → yiiS	DUF805 domain-containing protein YiiR/DUF406 domain-containing protein YiiS	2	1	1	0	0	0
yobA ← / → holE	CopC domain-containing protein/DNA polymerase III subunit theta	5	31	4	1	3	2
gatC ←	galactitol-specific PTS enzyme IIC component	3	0	2	0	2	1
clpA →	ATP-dependent Clp protease ATP-binding subunit ClpA	4	0	9	10	42	2
edd ←	phosphogluconate dehydratase	2	0	2	0	2	0
crp →	DNA-binding transcriptional dual regulator CRP	5	73	16	62	22	88
ymdG → / → putP	protein YmdG/proline:Na(+) symporter	3	0	1	48	2	0
ygcS ←	putative transporter YgcS	2	0	5	1	0	0
rpoD →	RNA polymerase, sigma 70 (sigma D) factor	5	20	8	22	57	21
alx → / → sstT	putative membrane-bound redox modulator Alx/serine/threonine:Na(+) symporter	4	16	64	6	7	0
yhcF →	DUF1120 domain-containing protein YhcF	2	0	0	0	1	2
rimJ →	ribosomal-protein-S5-alanine N-acetyltransferase	5	36	18	12	38	53
intQ →	Qin prophage; putative defective integrase	3	1	1	0	1	0
sucC →	succinyl-CoA synthetase subunit beta	5	20	43	7	1	49
stpA ← / → alaE	DNA-binding transcriptional repressor StpA with RNA chaperone activity/L-alanine exporter	3	17	0	0	26	51
fusA ←	elongation factor G	4	31	10	0	2	14
uspE ←	universal stress protein with a role cellular motility	4	14	53	24	0	57
ompC ←	outer membrane porin C	3	0	1	6	22	0
ybjD →	DUF2813 domain-containing protein YbjD	3	0	2	4	2	0
kdgR ←	DNA-binding transcriptional repressor KdgR	4	0	5	45	1	30
dcuA ←	C4-dicarboxylate transporter DcuA	5	76	49	28	68	65
gltI ←	glutamate/aspartate ABC transporter periplasmic binding protein	4	12	0	14	9	44
sucD →	succinyl-CoA synthetase subunit alpha	2	0	0	11	1	0
cspD ← / → clpS	DNA replication inhibitor/specificity factor for ClpA-ClpP chaperone-protease complex	2	0	6	1	0	0
cpdA ←	cAMP phosphodiesterase	4	0	53	37	11	18
gntU ←	low-affinity gluconate transporter	3	0	4	0	1	1
lrp →	DNA-binding transcriptional dual regulator Lrp	4	0	59	5	22	1
proQ ← / ← msrC	RNA chaperone ProQ/free methionine-(R)-sulfoxide reductase	2	0	0	0	1	1
fimA →	type 1 fimbriae major subunit	2	0	1	0	0	2
ygdD ←	conserved inner membrane protein YgdD	3	15	7	0	20	0
glpF ←	glycerol facilitator	5	38	7	41	2	51
envZ ←	sensory histidine kinase EnvZ	4	1	1	3	1	0
glpF ← / → zapB	glycerol facilitator/cell division factor ZapB	3	28	61	15	0	0
elfC →	putative fimbrial usher protein ElfC	3	4	6	0	1	0
ynaJ-recE	23 genes ynaJ, uspE, fnr, ogt, abgT, abgB, abgA, abgR, mcaS, smrA, dgcM, zntB, fnrS, ynaL, dbpA, ttcA, intR, xisR, rcbA, ralA, ralR, recT, recEynaJ, uspE, fnr, ogt, abgT, abgB, abgA, abgR, mcaS, smrA, dgcM, zntB, fnrS, ynaL, dbpA, ttcA, intR, xisR, rcbA, ralA, ralR, recT, recE	2	4	0	2	0	0
yneL ←	putative HTH-type transcriptional regulator YneL	2	31	0	1	0	0
csiE →	stationary phase inducible protein CsiE	3	31	3	0	2	0
gltS ←	glutamate:sodium symporter	5	4	8	6	33	5
alaE →	L-alanine exporter	3	19	0	9	3	0
ygfB ← / → zapA	UPF0149 family protein YgfB/cell division protein ZapA	2	19	0	7	0	0
[yejO]-[rcsD]	27 genes [yejO], narP, ccmH, ccmG, ccmF, ccmE, ccmD, ccmC, ccmB, ccmA, napC, napB, napH, napG, napA, napD, napF, yojO, eco, mqo, yojI, alkB, ada, ftp, ompC, micF, [rcsD]>[yejO], narP, ccmH, ccmG, ccmF, ccmE, ccmD, ccmC, ccmB, ccmA, napC, napB, napH, napG, napA, napD, napF, yojO, eco, mqo, yojI, alkB, ada, ftp, ompC, micF, [rcsD]	3	3	0	5	0	47
tufA ←	translation elongation factor Tu 1	3	1	1	2	0	0
hisP ←	lysine/arginine/ornithine ABC transporter/histidine ABC transporter, ATP binding subunit	4	34	0	51	34	32
hcaT ←	putative 3-phenylpropionate transporter	2	0	19	35	0	0
ompF ← / ← asnS	outer membrane porin F/asparagine--tRNA ligase	4	0	2	10	4	18
ycdU → / ← serX	uncharacterized protein YcdU/tRNA-Ser	3	0	1	1	3	0
dcd ←	dCTP deaminase	2	0	0	10	34	0
sdaC →	serine:H(+) symporter SdaC	2	0	7	10	0	0
ptsP ←	phosphoenolpyruvate-protein phosphotransferase PtsP	4	27	10	10	1	0
trkG →	Rac prophage; K(+) transporter TrkG	2	0	0	1	3	0
menC ←	o-succinylbenzoate synthase	2	0	0	3	1	0
clpX →	ATP-dependent Clp protease ATP-binding subunit ClpX	2	0	0	7	43	0
hisQ ←	lysine/arginine/ornithine ABC transporter/histidine ABC transporter, membrane subunit HisQ	4	0	40	1	26	17
sdhA →	succinate:quinone oxidoreductase, FAD binding protein	3	0	1	0	1	25
pqqL ←	putative zinc peptidase	2	0	0	0	1	51
rsxD →	SoxR [2Fe-2S] reducing system protein RsxD	2	0	0	0	10	1
rapA ←	RNA polymerase-binding ATPase and RNAP recycling factor	3	0	1	0	3	11
oppC →	murein tripeptide ABC transporter/oligopeptide ABC transporter inner membrane subunit OppC	2	0	0	8	0	13
ygfB ←	UPF0149 family protein YgfB	3	8	0	0	24	30
oxyR →	DNA-binding transcriptional dual regulator OxyR	3	0	1	0	11	1
dmsA →	dimethyl sulfoxide reductase subunit A	2	0	5	0	0	14
aldB ← / ← yiaY	aldehyde dehydrogenase B/L-threonine dehydrogenase	4	0	4	2	34	31
phnI ←	carbon-phosphorus lyase core complex subunit PhnI	2	0	1	0	0	14
pepA ←	aminopeptidase A/I	3	0	1	0	6	14
hisM ←	lysine/arginine/ornithine ABC transporter/histidine ABC transporter, membrane subunit HisM	2	2	1	0	0	0
kgtP ←	alpha-ketoglutarate:H(+) symporter	5	29	54	2	42	19
yihX →	alpha-D-glucose-1-phosphate phosphatase	2	27	3	0	0	0
rnc ←	RNase III	4	1	50	2	0	19
asmA ←	putative assembly protein AsmA	5	19	4	31	12	6
npr →	phosphorelay protein Npr	2	14	5	0	0	0
uvrA ←	excision nuclease subunit A	4	15	15	0	5	1
yidC →	membrane protein insertase YidC	2	2	0	0	3	0
topA →	DNA topoisomerase 1	5	14	15	7	4	1
yeaG →	protein kinase YeaG	2	1	4	0	0	0
yejM →	putative cardiolipin transport protein	4	14	0	14	22	20
trkH →	K(+) transporter TrkH	3	14	7	0	4	0
yjhU ←	KpLE2 phage-like element; putative DNA-binding transcriptional regulator YjhU	2	1	1	0	0	0
yfbO →	uncharacterized protein YfbO	3	1	1	0	1	0
rpoZ →	RNA polymerase subunit omega	2	1	0	0	1	0
rhtA ← / → yliM	L-threonine/L-homoserine exporter/protein YliM	2	0	1	20	0	0
lpxL ←	lauroyl acyltransferase	2	0	1	1	0	0
pitA →	metal phosphate:H(+) symporter PitA	2	0	4	0	12	0
sbmA →	peptide antibiotic/peptide nucleic acid transporter	2	0	0	1	7	0
gltJ ←	glutamate/aspartate ABC transporter membrane subunit GltJ	2	0	3	8	0	0
sapB ←	putrescine ABC exporter membrane subunit SapB	2	0	0	22	2	0
mppA →	murein tripeptide ABC transporter periplasmic binding protein	3	2	0	11	4	0
paaE →	phenylacetyl-CoA 1,2-epoxidase, reductase subunit	2	0	1	8	0	0
ilvE →	branched-chain-amino-acid aminotransferase	2	0	0	8	0	2
plsX →	putative phosphate acyltransferase	2	0	3	32	0	0
yqeG →	putative transporter YqeG	5	8	6	39	4	3
yafD →	endonuclease/exonuclease/phosphatase domain-containing protein YafD	2	0	0	1	26	0
macA →	ABC-type tripartite efflux pump membrane fusion protein	2	0	3	1	0	0
rluC →	23S rRNA pseudouridine(955/2504/2580) synthase	2	1	0	1	0	0
sapA ←	putative periplasmic binding protein SapA	3	0	0	7	1	20
ytfK →	DUF1107 domain-containing protein YtfK	2	0	0	0	6	20
yfdI → / ← yfdK	CPS-53 (KpLE1) prophage; serotype specific glucosyl transferase/CPS-53 (KpLE1) prophage; putative tail fiber assembly protein YfdK	3	0	1	0	1	5
csiD →	PF08943 family protein CsiD	2	0	0	0	2	21
trkA →	NAD-binding component of Trk potassium transporters	2	0	8	0	0	24
cpxR ←	DNA-binding transcriptional dual regulator CpxR	2	0	8	0	0	23
sthA ←	soluble pyridine nucleotide transhydrogenase	4	0	2	2	1	13
nadR →	DNA-binding transcriptional repressor/NMN adenylyltransferase NadR	3	0	5	0	33	13
atoE →	short chain fatty acid transporter	2	0	2	0	0	1
rnc ← / ← lepB	RNase III/signal peptidase I	2	21	9	0	0	0
ypjC ← / ← ileY	DUF5507 domain-containing protein YpjC/tRNA-Ile	3	1	1	0	8	0
opgB ←	phosphoglycerol transferase I	3	1	10	0	0	1
ompR ←	DNA-binding transcriptional dual regulator OmpR	4	8	20	2	10	0
idnR ←	DNA-binding transcriptional dual regulator IdnR	2	8	1	0	0	0
ompF ←	outer membrane porin F	4	25	0	84	41	60
yebY ←	DUF2511 domain-containing protein YebY	2	1	0	0	2	0
hfq →	RNA-binding protein Hfq	3	8	30	0	0	1
rseP →	intramembrane zinc metalloprotease	2	1	0	0	42	0
yafY ← / ← yafZ	CP4-6 prophage; inner membrane lipoprotein YafY/CP4-6 prophage; conserved protein YafZ	2	1	5	0	0	0
[ycjF]-[ydbA]	91 genes [ycjF], tyrR, tpx, ycjG, mpaA, ymjC, ymjD, ycjY, pgrR, mppA, ynaI, insH-4, ynaJ, uspE, fnr, ogt, abgT, abgB, abgA, abgR, mcaS, smrA, dgcM, zntB, fnrS, ynaL, dbpA, ttcA, intR, xisR, rcbA, ralA, ralR, recT, recE, racC, ydaE, kilR, sieB, ydaF, ydaG, racR, ydaS, ydaT, ydaU, ydaV, ydaW, rzpR, rzoR, trkG, ynaK, ydaY, ynaA, lomR, insH-5, lomR, stfR, tfaR, pinR, ynaE, ynaM, ttcC, uspF, ompN, mic…	2	1	0	0	19	0
glcC →	DNA-binding transcriptional dual regulator GlcC	3	13	0	1	0	1
rhaR →	DNA-binding transcriptional activator RhaR	2	1	1	0	0	0
nusG →	transcription termination factor NusG	3	1	8	2	0	0
rhaB ←	rhamnulokinase	2	0	3	2	0	0
clpS →	specificity factor for ClpA-ClpP chaperone-protease complex	2	0	0	8	2	0
ydeT ←	fimbrial usher domain-containing protein YdeT	3	0	4	1	1	0
acrB ←	multidrug efflux pump RND permease AcrB	5	2	12	37	4	4
flhD ←	DNA-binding transcriptional dual regulator FlhD	2	0	0	1	1	0
pck →	phosphoenolpyruvate carboxykinase (ATP)	2	0	0	4	3	0
umpG ←	broad specificity 5'(3')-nucleotidase and polyphosphatase	2	0	1	1	0	0
gudX ←	glucarate dehydratase-related protein	3	0	10	1	2	0
ygeA ←	amino acid racemase	3	0	1	1	1	0
yqeF ← / → yqeG	putative acyltransferase/putative transporter YqeG	2	0	0	1	2	0
dnaG → / → rpoD	DNA primase/RNA polymerase, sigma 70 (sigma D) factor	3	0	1	1	0	17
yraJ →	putative fimbrial usher protein YraJ	2	0	0	0	1	1
aldB ←	aldehyde dehydrogenase B	2	0	14	0	0	17
ymdG →	protein YmdG	2	0	0	0	1	10
rhlB ←	ATP-dependent RNA helicase RhlB	4	0	3	2	1	10
yjaG → / → hupA	conserved protein YjaG/DNA-binding protein HU-alpha	3	0	51	0	1	10
yhiS →	putative uncharacterized protein YhiS	2	0	20	0	0	2
trpS ←	tryptophan--tRNA ligase	2	10	1	0	0	0
mrdB ←	SEDS family protein MrdB	2	7	1	0	0	0
yhjG ←	AsmA family protein YhjG	2	7	1	0	0	0
waaU ←	putative ADP-heptose:LPS heptosyltransferase 4	2	7	0	0	1	0
yqcE →	putative transport protein YqcE	3	1	3	0	1	0
phoP ←	DNA-binding transcriptional dual regulator PhoP	2	0	2	3	0	0
rnd ←	RNase D	2	0	1	3	0	0
yagM ←	CP4-6 prophage; protein YagM	3	0	2	21	1	0
pyrD →	dihydroorotate dehydrogenase, type 2	3	0	3	5	1	0
ynaJ-[uspE]	ynaJ, [uspE]	2	0	9	5	0	0
yfjH ←	CP4-57 prophage; protein YfjH	3	0	1	21	1	0
ynfM → / → asr	putative transporter YnfM/acid shock protein	2	0	3	1	0	0
narL ←	DNA-binding transcriptional dual regulator NarL	2	0	4	0	0	13
mdtC →	multidrug efflux pump RND permease subunit MdtC	4	0	7	1	1	13
arcB ←	sensory histidine kinase ArcB	2	0	3	0	0	7
lpxC →	UDP-3-O-acyl-N-acetylglucosamine deacetylase	3	0	1	0	1	18
ychE → / → insH21	putative inner membrane protein/IS5 transposase and trans-activator	2	0	0	8	0	18
cysB →	DNA-binding transcriptional dual regulator CysB	3	0	3	0	2	18
ompG →	outer membrane porin G	2	0	9	0	0	18
yhfK →	putative transporter YhfK	3	0	1	0	1	18
alaS ←	alanine--tRNA ligase/DNA-binding transcriptional repressor	4	0	2	2	2	2
rpsA →	30S ribosomal subunit protein S1	4	12	50	1	1	0
tyrR →	DNA-binding transcriptional dual regulator TyrR	4	12	14	2	58	0
upp ←	uracil phosphoribosyltransferase	2	12	0	0	34	0
glcA ←	glycolate/lactate:H(+) symporter GlcA	3	24	1	0	0	1
acs ←	acetyl-CoA synthetase (AMP-forming)	4	12	3	0	2	1
frsA →	fermentation-respiration switch protein	3	1	1	0	1	0
clpX → / → lon	ATP-dependent Clp protease ATP-binding subunit ClpX/Lon protease	2	1	10	0	0	0
pntB ←	pyridine nucleotide transhydrogenase subunit beta	3	1	3	0	1	0
msrP →	periplasmic protein-L-methionine sulfoxide reductase catalytic subunit	3	1	1	0	1	0
rpoS ←	RNA polymerase, sigma S (sigma 38) factor	2	3	4	0	0	0
lptB →	lipopolysaccharide transport system ATP binding protein	2	1	1	0	0	0
focA ←	formate channel FocA	2	1	0	0	1	0
flhA ←	flagellar biosynthesis protein FlhA	3	1	8	0	4	0
sokE →	small RNA SokE	2	1	5	0	0	0
dsbG ←	protein sulfenic acid reductase DsbG	2	1	1	0	0	0
mdlB →	ABC transporter family protein MdlB	3	0	5	13	1	0
ydcO ←	putative transport protein YdcO	2	0	0	12	16	0
yciQ →	DUF2207 domain-containing protein YciQ	3	0	1	1	1	0
rluD ←	23S rRNA pseudouridine(1911/1915/1917) synthase	2	0	1	1	0	0
caiE ←	putative transferase CaiE	2	0	0	1	1	0
ycbV →	putative fimbrial protein YcbV	2	0	8	7	0	0
nth → / → dtpA	endonuclease III/dipeptide/tripeptide:H(+) symporter DtpA	3	0	4	7	25	0
pykF → / → lpp	pyruvate kinase I/murein lipoprotein	3	0	8	7	1	0
degQ →	periplasmic serine endoprotease	3	0	2	9	20	0
aceA →	isocitrate lyase	2	0	4	7	0	0
yjiV →	putative uncharacterized protein YjiV	2	0	0	7	1	0
msrA ←	methionine sulfoxide reductase A	3	0	1	2	11	0
ascG ←	DNA-binding transcriptional repressor AscG	2	0	1	1	0	0
yaiT →	putative autotransporter YaiT	3	0	3	0	1	6
lysP ←	lysine:H(+) symporter	2	0	0	0	1	6
lplT ←	lysophospholipid transporter	3	0	1	0	1	6
yhcG →	DUF1016 domain-containing protein YhcG	2	0	6	0	0	6
lpd →	lipoamide dehydrogenase	2	0	1	0	0	1
argP →	DNA-binding transcriptional dual regulator ArgP	3	0	1	0	32	1
viaA ←	protein ViaA	3	1	0	0	4	2
lepA ←	elongation factor 4	2	8	1	0	0	0
gabP →	4-aminobutyrate:H(+) symporter	2	8	0	0	44	0
argG →	argininosuccinate synthetase	2	2	0	3	0	0
iaaA →	isoaspartyl dipeptidase proenzyme	3	1	5	0	1	0
insZ ←	putative transposase InsZ	3	1	2	0	1	0
lapB →	lipopolysaccharide assembly protein B	2	2	8	0	0	0
yddW ←	putative lipoprotein YddW	2	1	11	0	0	0
yeiB ←	DUF418 domain-containing protein YeiB	3	2	3	4	0	0
rhsA →	rhs element protein RhsA	4	2	5	2	2	0
ravA ←	regulatory ATPase RavA	4	1	4	0	11	2
pepT →	peptidase T	2	0	8	5	0	0
cstA →	carbon starvation protein A	3	0	9	2	1	0
clsC →	cardiolipin synthase C	2	0	1	1	0	0
ydeQ ←	putative fimbrial adhesin protein YdeQ	2	0	0	1	1	0
galR →	DNA-binding transcriptional dual regulator GalR	3	0	1	1	1	0
yggR ←	Type II/IV secretion system family protein	2	0	1	2	0	0
yhbX ←	putative hydrolase, inner membrane	2	0	1	1	0	0
araE ←	arabinose:H(+) symporter	3	0	2	1	1	0
kgtP ← / ← rrfG	alpha-ketoglutarate:H(+) symporter/5S ribosomal RNA	2	0	0	1	0	1
fadL → / → yfdF	long-chain fatty acid outer membrane channel/bacteriophage T2 receptor/protein YfdF	3	0	9	1	6	0
mtr ←	tryptophan:H(+) symporter Mtr	3	0	2	0	2	5
pflC →	putative pyruvate formate-lyase 2 activating enzyme PflC	2	0	1	0	0	4
kup →	K(+):H(+) symporter Kup	2	0	2	0	0	2
insH21 → / → oppA	IS5 transposase and trans-activator/oligopeptide ABC transporter periplasmic binding protein	2	0	0	0	1	3
sokC →	antisense RNA blocking mokC and hokC translation	2	0	2	0	0	1
glxK →	glycerate 2-kinase 2	2	0	0	0	1	1
gltA ←	citrate synthase	2	0	0	0	13	1
ybhK ←	putative transferase YbhK	3	0	40	0	11	1
yfdS →	CPS-53 (KpLE1) prophage; protein YfdS	2	0	1	0	0	1
hyfR →	DNA-binding transcriptional activator HyfR	3	0	2	0	3	1
ygiF ←	inorganic triphosphatase	3	0	3	0	1	1
yfdH →	CPS-53 (KpLE1) prophage; bactoprenol glucosyl transferase	2	0	2	0	0	1
uacT →	urate:H(+) symporter	2	0	1	0	0	1
nadA →	quinolinate synthase	2	0	2	0	0	1
yebC ←	putative transcriptional regulator YebC	3	0	6	0	1	1
