## Supplementary material for "*Escherichia coli* adaptation under prolonged resource exhaustion is characterized by extreme parallelism and frequent historical contingency": S6 Table

### Sheet: Sheet1
	Q	Y	Phi	Significants according to all three coefficients
Total # of significant contingent pairs	664	566	360	351
# of functionally associated pairs contingent pairs	120	104	78	75
% of functionally associated pairs contingent pairs	18.07	18.37	21.67	21.37
p value for the number of functionally associated pairs	0	0	0	0
Max # of functionally associated RANDOM pairs (1000 simulations)	96	87	59	55
Max % of functionally associated RANDOM pairs (1000 simulations)	14.46	15.37	16.39	15.67
