## Supplementary material for "*Escherichia coli* adaptation under prolonged resource exhaustion is characterized by extreme parallelism and frequent historical contingency": S7 Table

### Sheet: Sheet1
	Cut-off	Number of cont. pairs	% of conv. loci in >= 1 cont. pair	% of func. assoc. pairs
Yule's Q	None	664	0.3507	0.1807
Yule's Q	0.5	594	0.3507	0.1852
Yule's Q	0.6	535	0.3507	0.1907
Yule's Q	0.7	436	0.3433	0.1972
Yule's Q	0.8	352	0.3433	0.2131
Yule's Q	0.9	249	0.3097	0.2048
Yule's Y	None	566	0.3507	0.1837
Yule's Y	0.5	352	0.3433	0.2131
Yule's Y	0.6	270	0.3172	0.2037
Yule's Y	0.7	249	0.3097	0.2048
Yule's Y	0.8	245	0.3022	0.2082
Yule's Y	0.9	244	0.2948	0.2049
phi	None	360	0.3396	0.2167
phi	0.5	102	0.2687	0.2451
phi	0.6	26	0.1493	0.3462
phi	0.7	8	0.056	0.375
phi	0.8	2	0.0149	0.5
phi	0.9	2	0.0149	0.5
All three coefficients	Significants according to all three coefficients	351	0.3396	0.2137
