## Supplementary material for "*Escherichia coli* adaptation under prolonged resource exhaustion is characterized by extreme parallelism and frequent historical contingency": S8 Table

### Sheet: Sheet1
locus_1	locus_2	RpoC K334Q POP1	RpoB E1272V POP1	RpoC T428S POP1	RpoC H469Q POP1	RpoC K334Q POP2	RpoC T428S POP2	RpoC K334Q POP3	RpoB H1237Q POP3	RpoC T428S POP3	RpoC K334Q POP4	RpoC T428S POP4	RpoB H1237Q POP4	RpoC K334Q POP5	RpoB H1237Q POP5	RpoC T428S POP5	Nonlin POP1	Nonlin POP2	Nonlin POP3	Nonlin POP4	Nonlin POP5	Functional association	Locu1 first	Locu2 first	Always together	Decision: Who was first
dctA ←	dctA ← / ← pdeK	AT				AT								AT								YES	0	0	3	Always together
alaE →	ygfB ← / → zapA		AT							AT												NO	0	0	2	Always together
arcA ←	tyrR →		AT						AT													NO	0	0	2	Always together
ymdG → / → putP	rhtA ← / → yliM						AT			1												NO	1	0	1	1
ymdG → / → putP	lpxL ←						AT			1												YES	1	0	1	1
uvrA ←	hfq →				1											AT						NO	1	0	1	1
oppC →	ilvE →								AT							AT						NO	0	0	2	Always together
insH-3 ← / ← lnt	ompF ← / ← asnS								1							1						NO	2	0	0	1
insH-3 ← / ← lnt	ilvE →								1							1						NO	2	0	0	1
sucC →	acs ←		1													1						YES	2	0	0	1
sucC →	glcA ←		1													1						YES	2	0	0	1
dnaG → / → rpoD	cpdA ←									2						2						NO	0	2	0	2
ravA ←	ygfB ←				2											2						NO	0	2	0	2
alaE →	rpsA →		1							AT												NO	1	0	1	1
ygfB ← / → zapA	rpsA →		1							AT												YES	1	0	1	1
topA →	glcA ←		1													AT						NO	1	0	1	1
topA →	kgtP ← / ← rrfG									AT						AT						NO	0	0	2	Always together
ompF ← / ← asnS	ilvE →								1							1						NO	2	0	0	1
yejM →	sapA ←									AT						AT						YES	0	0	2	Always together
glcC →	glcA ←		1													AT						YES	1	0	1	1
crp →	uspE ←		1		AT		1		AT	1						AT						NO	3	0	3	1
crp →	hisP ←		1	1					AT	1					AT	1						NO	4	0	2	1
fadR →	atoC →		AT									AT										YES	0	0	2	Always together
putP →	uspE ←		1		1		1		AT	1						1						NO	5	0	1	1
glpF ← / → zapB	clpS →								1	AT												NO	1	0	1	1
alx → / → sstT	sstT →				2			AT														YES	0	1	1	2
tyrR →	gltI ←		AT						2													NO	0	1	1	2
yqeG →	ravA ←				1											AT						NO	1	0	1	1
yqeG →	rluC →				1					AT												NO	1	0	1	1
yqeG →	kgtP ← / ← rrfG									1						AT						YES	1	0	1	1
stpA ← / → alaE	ravA ←				1											1						NO	2	0	0	1
stpA ← / → alaE	uvrA ←				1											1						NO	2	0	0	1
stpA ← / → alaE	hfq →				1											1						NO	2	0	0	1
stpA ← / → alaE	viaA ←				1											1						NO	2	0	0	1
gltI ←	acs ←		AT													1						YES	1	0	1	1
gltI ←	glcA ←		AT													1						NO	1	0	1	1
topA →	rpsA →		1							AT												YES	1	0	1	1
rpsA →	ompF ←		AT							2												YES	0	1	1	2
gcvT ← / → yqfI	gcvA ← / → gcvB			1						1						1						YES	3	0	0	1
gcvT ← / → yqfI	yobA ← / → holE			1			1									1						NO	3	0	0	1
prc ←	stpA ← / → alaE			AT	AT											AT						NO	0	0	3	Always together
topA →	hisP ←		AT							2						2						NO	0	2	1	2
hisP ←	mppA →		1						AT	1												NO	2	0	1	1
fadR →	atoS →			AT												AT						NO	0	0	2	Always together
glpF ← / → zapB	dcuA ←			AT	AT				2	AT												NO	0	1	3	2
dcuA ←	kgtP ←			AT	AT										1	1						NO	2	0	2	1
dcuA ←	yejM →		1						1	AT						1						NO	3	0	1	1
glpF ← / → zapB	crp →			2	AT				AT	2												YES	0	2	2	2
putP →	acrB ←				1				1	1						1						NO	4	0	0	1
putP →	yejM →		1						1	1						1						NO	4	0	0	1
crp →	acrB ←				1				1	1						1						NO	4	0	0	1
crp →	kgtP ←			1	1										1	1						NO	4	0	0	1
crp →	yejM →		1						1	1						1						NO	4	0	0	1
crp →	asmA ←			1	1					1						1						NO	4	0	0	1
crp →	ompF ←		1		1					1						1						YES	4	0	0	1
hisP ←	glcC →		1						1							1						NO	3	0	0	1
putA ←	ymdG → / → putP						AT			AT												YES	0	0	2	Always together
putA ←	alaE →		1							1												NO	2	0	0	1
putA ←	ygfB ← / → zapA		1							1												NO	2	0	0	1
putA ←	rpsA →		1							1												NO	2	0	0	1
putA ←	rhtA ← / → yliM						AT			1												NO	1	0	1	1
putA ←	lpxL ←						AT			1												NO	1	0	1	1
clpX →	fklB → / → cycA								2	2												NO	0	2	0	2
fklB → / → cycA	hisQ ←									1						1						NO	2	0	0	1
fklB → / → cycA	opgB ←			1												1						NO	2	0	0	1
fklB → / → cycA	gltS ←			1												1						YES	2	0	0	1
fklB → / → cycA	[yejO]-[rcsD]			1												1						NO	2	0	0	1
fklB → / → cycA	rnc ←			1												1						NO	2	0	0	1
fklB → / → cycA	cycA →								1	1												YES	2	0	0	1
rimJ →	opgB ←			1												1						NO	2	0	0	1
rimJ →	gltS ←			AT												1						NO	1	0	1	1
rimJ →	[yejO]-[rcsD]			AT												AT						NO	0	0	2	Always together
rimJ →	rnc ←			1												1						YES	2	0	0	1
gltI ←	ompF ← / ← asnS								1							AT						YES	1	0	1	1
gltI ←	ilvE →								1							1						NO	2	0	0	1
ravA ←	kgtP ←				AT											2						NO	0	1	1	2
ravA ←	ompF ←				2											AT						YES	0	1	1	2
uvrA ←	asmA ←				AT											AT						NO	0	0	2	Always together
yejM →	rpsA →		1							1												NO	2	0	0	1
yejM →	acs ←		1													1						NO	2	0	0	1
asmA ←	rluC →				AT					AT												NO	0	0	2	Always together
asmA ←	hfq →				1											AT						NO	1	0	1	1
asmA ←	kgtP ← / ← rrfG									1						AT						NO	1	0	1	1
ompF ←	ychE → / → insH21									1						AT						NO	1	0	1	1
oppA →	yqeG →				AT					AT						1						NO	1	0	2	1
crp →	stpA ← / → alaE			AT	AT											1						NO	1	0	2	1
crp →	mppA →		1						AT	1												NO	2	0	1	1
dcuA ←	glcC →		1						1							AT						NO	2	0	1	1
gcvT ← / → yqfI	gatC ←						1									1						NO	2	0	0	1
gcvT ← / → yqfI	ymdG → / → putP						1			1												NO	2	0	0	1
gcvT ← / → yqfI	dnaG → / → rpoD									1						1						NO	2	0	0	1
gcvT ← / → yqfI	hisQ ←									1						1						NO	2	0	0	1
gcvT ← / → yqfI	opgB ←			1												1						NO	2	0	0	1
gcvT ← / → yqfI	cpdA ←									1						1						NO	2	0	0	1
gcvT ← / → yqfI	ynaJ-recE			1						1												NO	2	0	0	1
gcvT ← / → yqfI	gltS ←			1												1						NO	2	0	0	1
gcvT ← / → yqfI	[yejO]-[rcsD]			1												1						NO	2	0	0	1
gcvT ← / → yqfI	rnc ←			1												1						NO	2	0	0	1
gcvT ← / → yqfI	hisM ←			1			1															NO	2	0	0	1
gcvT ← / → yqfI	rhtA ← / → yliM						1			1												NO	2	0	0	1
gcvT ← / → yqfI	lpxL ←						1			1												NO	2	0	0	1
gcvT ← / → yqfI	sapA ←									1						1						NO	2	0	0	1
gcvT ← / → yqfI	ychE → / → insH21									1						1						NO	2	0	0	1
gcvT ← / → yqfI	kgtP ← / ← rrfG									1						1						NO	2	0	0	1
proQ ←	alaE →		1							1												NO	2	0	0	1
proQ ←	ygfB ← / → zapA		1							1												NO	2	0	0	1
proQ ←	rpsA →		1							1												NO	2	0	0	1
proQ ←	rhtA ← / → yliM						1			1												NO	2	0	0	1
proQ ←	lpxL ←						1			1												NO	2	0	0	1
uspE ←	oppC →								AT							1						NO	1	0	1	1
uspE ←	ilvE →								AT							1						NO	1	0	1	1
putP →	yobA ← / → holE			AT			1									AT						NO	1	0	2	1
putP →	topA →		1							1						AT						NO	2	0	1	1
putP →	mppA →		1						AT	1												NO	2	0	1	1
putP →	glcC →		1						1							AT						NO	2	0	1	1
crp →	yqeG →				1					1						1						NO	3	0	0	1
crp →	topA →		1							1						1						YES	3	0	0	1
crp →	glcC →		1						1							1						YES	3	0	0	1
clpX →	prc ←								2	AT												YES	0	1	1	2
prc ←	hisQ ←									AT						1						NO	1	0	1	1
prc ←	ravA ←				1											1						NO	2	0	0	1
prc ←	uvrA ←				1											1						YES	2	0	0	1
prc ←	ompF ← / ← asnS								1							1						NO	2	0	0	1
prc ←	cycA →								1	AT												NO	1	0	1	1
prc ←	ilvE →								1							1						NO	2	0	0	1
prc ←	hfq →				1											1						NO	2	0	0	1
prc ←	viaA ←				1											1						NO	2	0	0	1
tyrR →	uspE ←		AT						AT													NO	0	0	2	Always together
tyrR →	hisP ←		2						2													NO	0	2	0	2
clpS →	hisP ←								2	AT												NO	0	1	1	2
uspE ←	acs ←		AT													1						NO	1	0	1	1
uspE ←	glcA ←		AT													1						NO	1	0	1	1
dcuA ←	ptsP ←			AT					AT													NO	0	0	2	Always together
dcuA ←	alaE →		AT							AT												NO	0	0	2	Always together
dcuA ←	yneL ←			AT					AT													NO	0	0	2	Always together
dcuA ←	ygfB ← / → zapA		AT							AT												NO	0	0	2	Always together
dcuA ←	ompF ← / ← asnS								AT							1						NO	1	0	1	1
glpF ←	ynaJ-recE			AT						1												NO	1	0	1	1
glpF ←	gltS ←			AT												1						YES	1	0	1	1
glpF ←	lpxL ←						AT			AT												NO	0	0	2	Always together
hisP ←	rpsA →		1							1												NO	2	0	0	1
hisP ←	sapB ←								AT	1												NO	1	0	1	1
hisP ←	pck →								1	1												NO	2	0	0	1
hisP ←	glcA ←		1													1						NO	2	0	0	1
hisP ←	ychE → / → insH21									1						1						NO	2	0	0	1
hisP ←	kgtP ← / ← rrfG									1						1						NO	2	0	0	1
clpX →	dcuA ←								2	AT												NO	0	1	1	2
tyrR →	dcuA ←		2						2													NO	0	2	0	2
crp →	alaE →		AT							1												NO	1	0	1	1
crp →	ygfB ← / → zapA		AT							1												YES	1	0	1	1
crp →	oppC →								AT							1						NO	1	0	1	1
crp →	ilvE →								AT							1						YES	1	0	1	1
clpS →	dcuA ←								2	AT												NO	0	1	1	2
alaS ←	dcuA ←								2						2							NO	0	2	0	2
dnaG → / → rpoD	glpF ←									2						2						YES	0	2	0	2
dcuA ←	hisQ ←									AT						1						NO	1	0	1	1
dcuA ←	opgB ←			1												AT						NO	1	0	1	1
dcuA ←	ravA ←				AT											AT						NO	0	0	2	Always together
dcuA ←	gltS ←			AT												1						NO	1	0	1	1
dcuA ←	rnc ←			AT												1						NO	1	0	1	1
dcuA ←	cycA →								1	AT												NO	1	0	1	1
dcuA ←	rpsA →		1							1												NO	2	0	0	1
dcuA ←	acs ←		1													AT						NO	1	0	1	1
dcuA ←	ilvE →								1							AT						NO	1	0	1	1
dcuA ←	sapA ←									AT						1						NO	1	0	1	1
dcuA ←	glcA ←		1													AT						YES	1	0	1	1
dcuA ←	viaA ←				AT											1						NO	1	0	1	1
hisQ ←	glpF ←									AT						2						NO	0	1	1	2
ravA ←	glpF ←				2											2						NO	0	2	0	2
glpF ←	[yejO]-[rcsD]			AT												AT						NO	0	0	2	Always together
glpF ←	uvrA ←				1											1						NO	2	0	0	1
glpF ←	menC ←								AT	1												NO	1	0	1	1
glpF ←	acs ←		1													1						NO	2	0	0	1
glpF ←	rluC →				1					AT												NO	1	0	1	1
glpF ←	hfq →				1											1						NO	2	0	0	1
glpF ←	glcA ←		1													1						NO	2	0	0	1
glpF ←	viaA ←				1											1						NO	2	0	0	1
glpF ←	kgtP ← / ← rrfG									1						1						NO	2	0	0	1
clpX →	crp →								2	2												NO	0	2	0	2
oppA →	ravA ←				1											1						NO	2	0	0	1
oppA →	ygfB ←				AT											1						NO	1	0	1	1
oppA →	rluC →				1					AT												NO	1	0	1	1
oppA →	hfq →				AT											1						YES	1	0	1	1
oppA →	ychE → / → insH21									1						1						NO	2	0	0	1
oppA →	kgtP ← / ← rrfG									1						1						NO	2	0	0	1
putP →	tyrR →		1						1													NO	2	0	0	1
putP →	gatC ←						1									AT						NO	1	0	1	1
putP →	ymdG → / → putP						1			1												YES	2	0	0	1
putP →	clpS →								1	1												NO	2	0	0	1
putP →	ompC ←						1		1													NO	2	0	0	1
putP →	dnaG → / → rpoD									1						1						NO	2	0	0	1
putP →	opgB ←			1												AT						NO	1	0	1	1
putP →	cpdA ←									1						1						NO	2	0	0	1
putP →	ravA ←				1											AT						NO	1	0	1	1
putP →	ynaJ-recE			AT						1												NO	1	0	1	1
putP →	gltS ←			AT												1						YES	1	0	1	1
putP →	[yejO]-[rcsD]			AT												AT						NO	0	0	2	Always together
putP →	rnc ←			1												1						NO	2	0	0	1
putP →	oppC →								AT							1						NO	1	0	1	1
putP →	hisM ←			1			1															NO	2	0	0	1
putP →	rpsA →		1							1												NO	2	0	0	1
putP →	rhtA ← / → yliM						1			1												NO	2	0	0	1
putP →	lpxL ←						1			1												YES	2	0	0	1
putP →	acs ←		1													AT						YES	1	0	1	1
putP →	sapB ←								AT	1												NO	1	0	1	1
putP →	ilvE →								AT							AT						NO	0	0	2	Always together
putP →	rluC →				1					1												NO	2	0	0	1
putP →	pck →								1	1												YES	2	0	0	1
putP →	sapA ←									1						1						NO	2	0	0	1
putP →	glcA ←		1													AT						YES	1	0	1	1
putP →	viaA ←				1											1						NO	2	0	0	1
putP →	ychE → / → insH21									1						1						NO	2	0	0	1
putP →	kgtP ← / ← rrfG									1						AT						YES	1	0	1	1
tyrR →	crp →		2						2													YES	0	2	0	2
crp →	clpS →								1	1												NO	2	0	0	1
crp →	ompC ←						1		1													YES	2	0	0	1
crp →	alaS ←								1						1							NO	2	0	0	1
crp →	dnaG → / → rpoD									1						1						YES	2	0	0	1
crp →	hisQ ←									1						1						NO	2	0	0	1
crp →	opgB ←			1												1						NO	2	0	0	1
crp →	cpdA ←									AT						1						YES	1	0	1	1
crp →	ravA ←				1											1						NO	2	0	0	1
crp →	ygfB ←				1											1						YES	2	0	0	1
crp →	lrp →								1							AT						YES	1	0	1	1
crp →	ynaJ-recE			AT						1												NO	1	0	1	1
crp →	gltS ←			AT												1						NO	1	0	1	1
crp →	[yejO]-[rcsD]			AT												1						NO	1	0	1	1
crp →	uvrA ←				1											1						NO	2	0	0	1
crp →	rnc ←			1												1						YES	2	0	0	1
crp →	cycA →								1	1												NO	2	0	0	1
crp →	hisM ←			1			1															NO	2	0	0	1
crp →	rpsA →		1							1												NO	2	0	0	1
crp →	rhtA ← / → yliM						1			1												NO	2	0	0	1
crp →	lpxL ←						1			1												YES	2	0	0	1
crp →	acs ←		1													1						YES	2	0	0	1
crp →	sapB ←								AT	1												NO	1	0	1	1
crp →	rluC →				1					1												NO	2	0	0	1
crp →	pck →								1	1												YES	2	0	0	1
crp →	sapA ←									1						1						NO	2	0	0	1
crp →	hfq →				1											1						YES	2	0	0	1
crp →	glcA ←		1													1						NO	2	0	0	1
crp →	viaA ←				1											1						NO	2	0	0	1
crp →	ychE → / → insH21									1						1						NO	2	0	0	1
crp →	kgtP ← / ← rrfG									1						1						NO	2	0	0	1
deoR ←	cytR ←																AT	AT	AT	AT	AT	YES	0	0	5	Always together
clpX →	cycA →								AT	AT												NO	0	0	2	Always together
adhP ← / ← maeA	fusA ←			AT											AT							NO	0	0	2	Always together
ptsP ←	yneL ←			2					AT													NO	0	1	1	2
gltS ←	[yejO]-[rcsD]			AT												2						NO	0	1	1	2
fklB → / → cycA	rimJ →			AT					1	1						1						NO	3	0	1	1
gltI ←	glcC →		2						1							1						NO	2	1	0	Unclear
rne ←	adhP ← / ← maeA			AT											2							NO	0	1	1	2
rne ←	fusA ←			AT											2							YES	0	1	1	2
glpF ← / → zapB	ptsP ←			AT					2													NO	0	1	1	2
insH-3 ← / ← lnt	oppC →								1							1						NO	2	0	0	1
insH-3 ← / ← lnt	glcC →								1							1						NO	2	0	0	1
sucC →	topA →		1													1						NO	2	0	0	1
sucC →	glcC →		1													1						NO	2	0	0	1
arcA ←	mppA →		1						AT													NO	1	0	1	1
arcA ←	glcC →		2						1													YES	1	1	0	Unclear
tyrR →	mppA →		1						2													NO	1	1	0	Unclear
yqeG →	ygfB ←				AT											2						NO	0	1	1	2
yqeG →	uvrA ←				2											AT						NO	0	1	1	2
alaE →	yejM →		1							AT												NO	1	0	1	1
ygfB ←	viaA ←				1											1						NO	2	0	0	1
ygfB ← / → zapA	yejM →		1							AT												YES	1	0	1	1
topA →	glcC →		AT													AT						NO	0	0	2	Always together
kgtP ←	aldB ← / ← yiaY														2	AT						NO	0	1	1	2
ompF ← / ← asnS	oppC →								1							1						NO	2	0	0	1
crp →	glpF ←		AT	AT	AT		1			1						1						YES	3	0	3	1
gcvT ← / → yqfI	dppA ←			1			1			1						1						NO	4	0	0	1
uspE ←	gltI ←		AT						2	1						1						NO	2	1	1	Unclear
gltI ←	ompF ←		AT							2						1						YES	1	1	1	Unclear
gltI ←	glpF ←		2						1	2						2						NO	1	3	0	Unclear
fklB → / → cycA	gcvA ← / → gcvB			AT						AT												YES	0	0	2	Always together
fklB → / → cycA	ptsP ←			1					2													NO	1	1	0	Unclear
fklB → / → cycA	ompF ← / ← asnS								2							1						YES	1	1	0	Unclear
fklB → / → cycA	ilvE →								2							1						NO	1	1	0	Unclear
rimJ →	ptsP ←			1					2													NO	1	1	0	Unclear
rimJ →	lrp →								2							AT						NO	0	1	1	2
rimJ →	ompF ← / ← asnS								2							1						NO	1	1	0	Unclear
rimJ →	ilvE →								2							1						NO	1	1	0	Unclear
arcA ←	gltI ←		AT						2													NO	0	1	1	2
arcA ←	yejM →		2						AT													YES	0	1	1	2
tyrR →	yejM →		2						AT													NO	0	1	1	2
yqeG →	stpA ← / → alaE				2											2						YES	0	2	0	2
yqeG →	dnaG → / → rpoD									1						2						NO	1	1	0	Unclear
yqeG →	topA →									1						AT						NO	1	0	1	1
yqeG →	sapA ←									AT						2						NO	0	1	1	2
yqeG →	hfq →				1											AT						NO	1	0	1	1
stpA ← / → alaE	ygfB ←				1											1						NO	2	0	0	1
dnaG → / → rpoD	kdgR ←									AT						1						NO	1	0	1	1
acrB ←	pck →								2	AT												NO	0	1	1	2
kdgR ←	sapA ←									AT						2						NO	0	1	1	2
kdgR ←	ychE → / → insH21									AT						2						NO	0	1	1	2
gltI ←	cpdA ←									2						AT						YES	0	1	1	2
gltI ←	sapB ←								1	2												NO	1	1	0	Unclear
alaE →	ompF ←		1							AT												NO	1	0	1	1
ygfB ← / → zapA	ompF ←		1							AT												YES	1	0	1	1
ompF ← / ← asnS	yejM →								1							AT						YES	1	0	1	1
yejM →	ilvE →								2							1						NO	1	1	0	Unclear
putP →	hisP ←		1	1					AT	1						1						NO	4	0	1	1
putA ←	gcvT ← / → yqfI						2			2						2						YES	0	3	0	2
gcvT ← / → yqfI	fklB → / → cycA			1						1						1						YES	3	0	0	1
gcvT ← / → yqfI	asmA ←			1						1						1						NO	3	0	0	1
hisP ←	yejM →		AT						1	AT												NO	1	0	2	1
putA ←	putP →		1				2			AT						AT						YES	1	1	2	Unclear
rimJ →	crp →			AT					2	AT						AT						NO	0	1	3	2
crp →	gltI ←		1						2	1						1						NO	3	1	0	Unclear
dcuA ←	acrB ←				AT				1	1						1						YES	3	0	1	1
glpF ←	ompF ←		1		1					1						1						NO	4	0	0	1
gltI ←	hisP ←		2						1	2						AT						YES	1	2	1	Unclear
yqeG →	asmA ←				2					AT						AT						NO	0	1	2	2
acrB ←	gltI ←								2	1						2						NO	1	2	0	Unclear
gltI ←	yejM →		2						1							AT						NO	1	1	1	Unclear
putP →	gltI ←		1						2	1						1						NO	3	1	0	Unclear
putP →	asmA ←			1	1					1						1						NO	4	0	0	1
putP →	ompF ←		1		1					1						1						NO	4	0	0	1
prc ←	acrB ←				1				1							1						YES	3	0	0	1
uspE ←	glcC →		2						1							1						NO	2	1	0	Unclear
hisP ←	asmA ←			AT						1						AT						NO	1	0	2	1
insH-3 ← / ← lnt	acrB ←								1							1						NO	2	0	0	1
insH-3 ← / ← lnt	gltI ←								1							1						NO	2	0	0	1
insH-3 ← / ← lnt	yejM →								1							1						NO	2	0	0	1
sucC →	gltI ←		1													1						NO	2	0	0	1
sucC →	yejM →		1													1						NO	2	0	0	1
sucC →	ompF ←		1													1						NO	2	0	0	1
adhP ← / ← maeA	kgtP ←			AT											1							NO	1	0	1	1
clpA →	kdgR ←									AT				AT								NO	0	0	2	Always together
fusA ←	kgtP ←			AT											1							NO	1	0	1	1
alaE →	topA →		1							1												NO	2	0	0	1
ygfB ← / → zapA	topA →		1							AT												YES	1	0	1	1
mppA →	glcC →		2						1													NO	1	1	0	Unclear
putA ←	clpA →						AT			1												NO	1	0	1	1
putA ←	topA →		1							1												NO	2	0	0	1
putA ←	mppA →		1							1												NO	2	0	0	1
mreB ←	paaK →				AT										2							NO	0	1	1	2
fklB → / → cycA	stpA ← / → alaE			AT												1						YES	1	0	1	1
fklB → / → cycA	glcC →								AT							1						NO	1	0	1	1
rimJ →	stpA ← / → alaE			AT												AT						NO	0	0	2	Always together
rpoD →	acs ←		2													1						YES	1	1	0	Unclear
dnaG → / → rpoD	acrB ←									2						1						NO	1	1	0	Unclear
dnaG → / → rpoD	ompF ←									2						1						YES	1	1	0	Unclear
gltI ←	oppC →								1							1						NO	2	0	0	1
gltI ←	mppA →		1						1													NO	2	0	0	1
ygfB ←	asmA ←				2											1						YES	1	1	0	Unclear
kgtP ←	rnc ←			AT												1						NO	1	0	1	1
kgtP ←	viaA ←				AT											1						NO	1	0	1	1
mppA →	ompF ←		2							AT												NO	0	1	1	2
ompF ←	sapA ←									AT						2						NO	0	1	1	2
ompF ←	viaA ←				1											1						YES	2	0	0	1
