## Supplementary material for "*Escherichia coli* adaptation under prolonged resource exhaustion is characterized by extreme parallelism and frequent historical contingency": S9 Table

### Sheet: Sheet1
locus	# of pairs the locus is 1st in a contingency pair	# of pairs the locus is 2nd in a contingency pair	# of pairs that in which the locus is always associated with another	# of pairs with unclear directionality	Total # of pairs with known directionality	Total
crp →	51	0	0	1	51	52
putP →	36	0	2	2	36	40
gcvT ← / → yqfI	22	0	0	0	22	22
dcuA ←	21	0	5	0	21	26
glpF ←	14	1	2	1	15	18
hisP ←	13	2	0	1	15	16
yejM →	4	9	1	2	13	16
ompF ←	5	7	0	2	12	14
yqeG →	5	7	0	1	12	13
gltI ←	8	3	0	10	11	21
fklB → / → cycA	10	1	1	3	11	15
rpsA →	0	11	0	0	11	11
topA →	2	8	2	0	10	12
ravA ←	0	10	1	0	10	11
prc ←	10	0	1	0	10	11
glcA ←	0	10	0	0	10	10
putA ←	8	1	1	1	9	11
viaA ←	0	9	0	0	9	9
glcC →	1	7	1	4	8	13
stpA ← / → alaE	6	2	2	0	8	10
acs ←	0	8	0	1	8	9
kgtP ← / ← rrfG	0	8	1	0	8	9
hfq →	0	8	0	0	8	8
kgtP ←	3	5	0	0	8	8
gltS ←	0	8	0	0	8	8
ilvE →	0	7	2	3	7	12
asmA ←	3	4	2	1	7	10
ompF ← / ← asnS	3	4	0	2	7	9
alaE →	4	3	2	0	7	9
ygfB ← / → zapA	4	3	2	0	7	9
mppA →	0	7	0	2	7	9
sapA ←	3	4	1	0	7	8
insH-3 ← / ← lnt	7	0	0	0	7	7
sucC →	7	0	0	0	7	7
rnc ←	0	7	0	0	7	7
ychE → / → insH21	1	6	0	0	7	7
oppA →	7	0	0	0	7	7
rimJ →	3	3	2	3	6	11
uspE ←	4	2	1	2	6	9
dnaG → / → rpoD	1	5	0	3	6	9
tyrR →	0	6	2	1	6	9
acrB ←	0	6	0	2	6	8
lpxL ←	0	6	1	0	6	7
uvrA ←	2	4	1	0	6	7
oppC →	0	6	1	0	6	7
ygfB ←	3	3	0	1	6	7
rhtA ← / → yliM	0	6	0	0	6	6
hisQ ←	0	6	0	0	6	6
opgB ←	0	6	0	0	6	6
rluC →	0	5	1	0	5	6
clpS →	0	5	0	0	5	5
cpdA ←	2	3	0	0	5	5
proQ ←	5	0	0	0	5	5
[yejO]-[rcsD]	1	3	3	0	4	7
ymdG → / → putP	2	2	1	0	4	5
cycA →	0	4	1	0	4	5
clpX →	0	4	1	0	4	5
glpF ← / → zapB	1	3	0	0	4	4
ynaJ-recE	0	4	0	0	4	4
pck →	1	3	0	0	4	4
arcA ←	1	2	1	1	3	5
sapB ←	0	3	0	1	3	4
kdgR ←	0	3	1	0	3	4
hisM ←	0	3	0	0	3	3
ptsP ←	1	1	1	2	2	5
adhP ← / ← maeA	2	0	1	0	2	3
fusA ←	2	0	1	0	2	3
yobA ← / → holE	0	2	0	0	2	2
gatC ←	0	2	0	0	2	2
ompC ←	0	2	0	0	2	2
alaS ←	0	2	0	0	2	2
lrp →	1	1	0	0	2	2
rne ←	0	2	0	0	2	2
gcvA ← / → gcvB	0	1	1	0	1	2
clpA →	0	1	1	0	1	2
yneL ←	1	0	1	0	1	2
menC ←	0	1	0	0	1	1
dppA ←	0	1	0	0	1	1
sstT →	1	0	0	0	1	1
alx → / → sstT	0	1	0	0	1	1
aldB ← / ← yiaY	1	0	0	0	1	1
paaK →	1	0	0	0	1	1
mreB ←	0	1	0	0	1	1
fadR →	0	0	2	0	0	2
dctA ←	0	0	1	0	0	1
dctA ← / ← pdeK	0	0	1	0	0	1
atoC →	0	0	1	0	0	1
atoS →	0	0	1	0	0	1
deoR ←	0	0	1	0	0	1
cytR ←	0	0	1	0	0	1
rpoD →	0	0	0	1	0	1
