## Supplementary material for "*Escherichia coli* adaptation under prolonged resource exhaustion is characterized by extreme parallelism and frequent historical contingency": S10 Table

### Sheet: Sheet1
Day	Non-syn mutations	Syn mutations	dN/dS	p value
11	49	0	Can not calculate	<< 0.001
22	83	1	25.5206	<< 0.001
32	61	0	Can not calculate	<< 0.001
42	65	1	19.986	<< 0.001
64	115	0	Can not calculate	<< 0.001
127	150	8	5.7652	<< 0.001
374	167	23	2.23255	<< 0.001
730	283	35	2.48617	<< 0.001
1095	431	43	3.08192	<< 0.001
1460	515	54	2.93242	<< 0.001
1816	683	64	3.28136	<< 0.001
2191	798	71	3.45587	<< 0.001
Total	3400	300	3.48474	<< 0.001
